# General features of cognition gene polymorphism patterns in marine fish

**DOI:** 10.1101/2025.11.22.689885

**Authors:** Zhizhou Zhang, Shuaiyu Zhang, Yongdong Xu, Changlu Guo

## Abstract

A growing body of evidence suggests that the cognitive abilities of fish are far more advanced than traditionally believed. They are not mere “automata” driven by instinct, but complex organisms capable of learning, remembering, solving simple problems, engaging in social interactions, and even deception. This situation has prompted us to explore genes related to cognitive functions in the fish genome, examining the pattern status of a set of SNVs (single nucleotide variations) in their cognitive genes relative to the human genome sequence. This study investigates the locus status of 1,824 SNVs from 33 human cognitive genes across the whole genomes of 90 fish species. Based on this, preliminary findings indicate that fish exhibit approximately four patterns of cognitive gene polymorphism. One of these patterns includes at least two coelacanth/lungfish samples, which directly point to the evolutionary direction of the ancient human sd1 sample (an ancient human hair sample from Sudan, Africa).
