## supplementary document-1 for "General features of cognition gene polymorphism patterns in marine fish": allele_peak_annotations.csv

PeakID	Rank	Derivative	Avg_Similarity	NearbySamples
1	5	0.000821460729638679	0.992769330196352	x14, pn1, sd1
2	2	0.000726153131172302	0.990730655280586	lu3, py1, cr3
3	17	0.000232369001975152	0.994938712675729	lm1, vk1, R5
4	150	8.35076100847987e-05	0.997511110142907	b8, F77, x12
