## supplementary document-1 for "General features of cognition gene polymorphism patterns in marine fish": cosine_peak_annotations.csv

PeakID	Rank	Derivative	Avg_Similarity	NearbySamples
1	2	0.0490938110984892	0.104953274184916	F46, b8, lu3
2	150	0.0184797494904113	0.377628510972103	b11, F75, F67
3	8	0.00835408906539317	0.125943896929207	F59, lu4, xe1
4	25	0.00644699188960306	0.191531799893314	po1, st1, x15
