## supplementary document-1 for "General features of cognition gene polymorphism patterns in marine fish": edit_peak_annotations.csv

PeakID	Rank	Derivative	Avg_Similarity	NearbySamples
1	5	0.0665562913907285	0.477483443708609	x14, pn1, sd1
2	2	0.0570860927152318	0.340927152317881	lu3, py1, cr3
3	17	0.0141059602649007	0.640794701986755	lc5, vk1, R5
4	150	0.00609271523178812	0.81841059602649	b8, F77, x12
