## supplementary document-1 for "General features of cognition gene polymorphism patterns in marine fish": euclidean_peak_annotations.csv

PeakID	Rank	Derivative	Avg_Similarity	NearbySamples
1	5	0.0411266250245103	0.299064440418066	x14, pn1, sd1
2	2	0.0320687697843266	0.205030973448129	lu3, py1, cr3
3	17	0.0140365159890125	0.415307432630179	lm1, vk1, py3
4	150	0.00749973955204608	0.602122039755615	F66, F77, x12
