## supplementary document-1 for "General features of cognition gene polymorphism patterns in marine fish": hamming_peak_annotations.csv

PeakID	Rank	Derivative	Avg_Similarity	NearbySamples
1	5	0.0016429214592773	0.985538660392704	x14, pn1, sd1
2	2	0.0014523062623446	0.981461310561171	lu3, py1, cr3
3	17	0.000464738003950249	0.989877425351458	lm1, vk1, R5
4	150	0.000167015220169653	0.995022220285814	b8, F77, x12
