## supplementary document-1 for "General features of cognition gene polymorphism patterns in marine fish": jaccard_peak_annotations.csv

PeakID	Rank	Derivative	Avg_Similarity	NearbySamples
1	2	0.0217676923823764	0.0417047043118333	F46, b8, lu3
2	150	0.0118991828269044	0.234156262845615	b11, F75, F67
3	146	0.00421270254680478	0.226650437946268	F80, F73, F37
4	26	0.0039136856042529	0.107793163839215	st1, F66, x15
