## supplementary document-1 for "General features of cognition gene polymorphism patterns in marine fish": manhattan_peak_annotations.csv

PeakID	Rank	Derivative	Avg_Similarity	NearbySamples
1	5	0.0565412970136199	0.502311633137573	x14, pn1, sd1
2	2	0.0499812570286143	0.361989254029739	lu3, py1, cr3
3	17	0.0159940022491565	0.651630638510559	lm1, vk1, R5
4	150	0.00574784455829064	0.828689241534425	b8, F77, x12
