## supplementary document-1 for "General features of cognition gene polymorphism patterns in marine fish": mutual_information_peak_annotations.csv

PeakID	Rank	Derivative	Avg_Similarity	NearbySamples
1	150	0.0392152091208193	0.338505761745614	F77, F67, x12
2	2	0.0264012894846017	0.073311116276059	F46, lu4, vk1
3	147	0.0153247128028133	0.308917517776534	R19 , F75, R5
4	5	0.00727576911101305	0.0859658689987743	lu3, xe1, F59
