## supplementary document-1 for "General features of cognition gene polymorphism patterns in marine fish": nei_peak_annotations.csv

PeakID	Rank	Derivative	Avg_Similarity	NearbySamples
1	2	0.03148665990226	0.459731583253977	lu3, py1, hc2
2	4	0.0182422269910739	0.48778759973358	hc2, lc5, xe1
3	8	0.0110269879376507	0.527785523040947	cr3, lm1, vk1
4	145	0.00827904600070656	0.682919644860739	R19 , b11, b8
