## supplementary document-1 for "General features of cognition gene polymorphism patterns in marine fish": rogers_peak_annotations.csv

PeakID	Rank	Derivative	Avg_Similarity	NearbySamples
1	5	0.105856130049855	-0.804143318530336	x14, pn1, sd1
2	2	0.0825420481939715	-1.04617676772963	lu3, py1, cr3
3	17	0.0361286942727308	-0.504944604955951	lm1, vk1, py3
4	150	0.0193036361453995	-0.0241010799816301	F66, F77, x12
