## supplementary tables and figures for "General features of cognition gene polymorphism patterns in marine fish": Table S1 498 genome samples.xlsx

### Sheet: Sheet1
	Table S1 The 498 whole genome samples
	sample	region	region	age(BP)	details	genome file size (G)	accession No
1	c4	China	Asia		Hezhen	81	PRJEB36297
2	c5	China	Asia		OROQEN	32	PRJEB36297
3	c6	China	Asia		Yi	9	PRJEB36297
4	c7	China (a)	Asia	7000	WQM4 in ancient China	27	PRJEB36297
5	c8	China (a)	Asia	7000	ZLNR-2 in ancient China	17	PRJEB36297
6	c9	China (a)	Asia	6175-5937	XW-M1R18 in ancient China	117	PRJEB36297
7	c11	China (a)	Asia	4089-3983	China (WD-WT1H16)	84	PRJEB36297
8	c12	China (a)	Asia	4151-3974	China (PLTM311)	87	PRJEB36297
9	c13	China (a)	Asia	2200-2000	China (LGM41)	82	PRJEB36297
10	c14	China (a)	Asia	2338-2180	China (LGM79)	101	PRJEB36297
11	c15	China (a)	Asia	3181-3073	China (JXNTM23)	77	PRJEB36297
12	c16	China (a)	Asia	3800-4000	China (LJM14)	61	PRJEB36297
13	c17	China (a)	Asia	4143-3985	China (SM-SGDLM6)	81	PRJEB36297
14	c18	China (a)	Asia	4225-3995	China (PLTM310 )	73	PRJEB36297
15	c19	China (a)	Asia	5304-5056	China (WGM35 )	83	PRJEB36297
16	c20	China (a)	Asia	40000	Tianyuan	1.7	PRJEB20217
17	c21	China (a)	Asia	4079-3913	China (LJM3)	140	PRJEB36297
18	c22	China (a)	Asia	4000	China ( SM-SGDLM27)	222	PRJEB36297
19	c23	China (a)	Asia	5300	China (BLSM27S)	67	PRJEB36297
20	c24	China (a)	Asia	3700	China (WD-WT5M2)	41	PRJEB36297
21	c25	China (a)	Asia	5500	China WGM70	51	PRJEB36297
22	c26	China (a)	Asia	5500	China PLT-M312	32	PRJEB36297
23	c27	China (a)	Asia	2300	Ancient genomes China HJTM115	61	PRJEB36297
24	dc1	China	Asia		DaiChina-2	42	SRX5983023
25	dc2	China	Asia		DaiChina-1 HG00766	87	SRX5983023
26	dc3	China	Asia		DaiChina-3	72	SRX5983023
27	xy1	China	Asia	5000	Xingyi_LN,yunnan	18	PRJCA015361
28	xy2	China	Asia	4000	Xingyi_BA, yunnan	48	PRJCA015361
29	xy3	China	Asia	7000	Xingyi_EN,yunnan	5	PRJCA015361
30	dg1	China/Russia (a)	Asia	7700	DevilsGate	22	PRJEB14817
31	dg2	China/Russia (a)	Asia	7700	DevilsGate	18	PRJEB14817
32	in2	India	Asia		GujaIndian MIX1	109	PRJNA530214
33	in4	India	Asia		Sample Bir18	112	PRJEB16019
34	in5	India	Asia		Sample Ria23	73	PRJEB16019
35	in7	India	Asia		Sample 24191	125	PRJEB5737
36	in8	India	Asia		Sample 10547	115	PRJEB5737
37	in9	India	Asia		Sample 19224	102	PRJEB5737
38	mg1	Mongolia (a)	Asia	34000	hominin skull cap Salkhit Valley	8	PRJEB37670
39	ne10m	Nepal (a)	Asia	~2000	Mebrak-mix3	54	PRJEB41752
40	ne2	Nepal (a)	Asia	~2000	Kyang-KS25	34	PRJEB41752
41	ne3	Nepal (a)	Asia	~2000	Kyang-KS20	31	PRJEB41752
42	ne5	Nepal (a)	Asia	~2000	Samdzong S143	45	PRJEB41752
43	ne9m	Nepal (a)	Asia	~2000	Mebrak-mix2	58	PRJEB41752
44	Ja1	Japan (a)	Asia	3500	Funadomari23 female-1	139	PRJDB7235
45	ja2	Japan (a)	Asia	3500	Funadomari23 female-2	34	PRJDB7235
46	jm1	Japan (a)	Asia	3000	Sanganji Jomons Sanganji_131421-3_A1	65	PRJDB4223
47	jm2	Japan (a)	Asia	3000	Sanganji Jomons Sanganji_131421-3_A2	82	PRJDB4223
48	jm3			ancient	Funadomari5 jm3	26	PRJDB7235
49	jm4			ancient	Funadomari23 jm4	120	PRJDB7235
50	pa4	Pakistan	Asia		Pakistan Kalash+Burusho+Hazara	63	PRJEB9586
51	pa5	Pakistan	Asia		Pakistan Makrani +Pathan	91	PRJEB9586
52	pa6	Pakistan	Asia		Pakistan not used in Brahui	113	PRJEB9586
53	sr1	Sri Lanka	Asia		SriLankan No.1	102	PRJNA552609
54	sr2	Sri Lanka	Asia		SriLankan No.2	101	PRJNA552609
55	sr3	Sri Lanka	Asia		Sri Lankan Tamil	103	PRJNA552609
56	yn1	Russia (a)	Europe	31600	Yana RHS site	80	PRJEB29700
57	yn2	Russia (a)	Europe	9800	Kolyma a 9800-year	130	PRJEB29700
58	ko1	Russia (a)	Europe	36200	PRJEB7618 Kostenki 14	97	PRJEB7618
59	kz1	Poland(a)	Europe	4500	RISE1160	61	PRJEB61632
60	kz2	Poland(a)	Europe	4500	RISE1159	260	PRJEB61632
61	kz3	Poland(a)	Europe	4500	RISE1168	178	PRJEB61632
62	cz1	Czech (a)	Europe	45000	Czechia ancient	112	PRJEB39040
63	de2	Russia (a)	Europe	100000	Denisova2	109	PRJEB20653
64	de3	Russia (a)	Europe	74000-82000	20140116 downloaded new version of DenisovaPha	67	PRJEB3092
65	de4	Russia (a)	Europe	100000	20240117 downloaded new version of Denisova2	74	PRJEB20653
66	de5	Russia (a)	Europe	74000-82000	20140119 new version of DenisovaPha	80	PRJEB3092
67	dep	Russia (a)	Europe	74000-82000	DenisovaPha	95	PRJEB3092
68	fi1	Finnish	Europe		Finnish mix-1	119	PRJNA38449
69	fi2	Finnish	Europe		Finnish mix-2	61	PRJNA38449
70	fi3	Finnish	Europe		Finnish mix-3	62	PRJNA38449
71	ge1	Georgia (a)	Europe	9529–9895	Georgia kk1	14	PRJNA670050
72	ge1n	Georgia (a)	Europe	9712	Georgia kk1 revised	115	PRJNA670050
73	z1	Latvia(a)	Europe	7689	ZVEJ25	166	PRJNA670050
74	z2	Latvia(a)	Europe	5965	ZVEJ31	96	PRJNA670050
75	z3	Hungary(a)	Europe	7050	NE5	146	PRJNA670050
76	z4	Georgia(a)	Europe	13300	Satsurblia	110	PRJEB11364
77	z5	Georgia(a)	Europe	9700	Kotias	77	PRJEB11364
78	z6	Switzerland(a)	Europe	13700	Bichon	114	PRJEB11364
79	la1	Latvia (a)	Europe	6179-5750	ZVEJ31 Latvia	13	PRJNA670050
80	nd1	Russia (a)	Europe	50000	Neandertal-MIX1	64	PRJEB29475
81	nd1n	Russia (a)	Europe	44000	Okladnikov11 in Okladnikov Cave	55	PRJEB55327
82	nd10	Spain (a)	Europe	430000	Sima de los Huesos	0.2	PRJEB10597
83	nd11	France(a)	Europe	50000	Thorin from Grotte Mandrin in Mediterranean France	18	PRJEB73284
84	nd2	Spain (a)	Europe	60,000-120,000	Neanderthal ForbesQuarry	143	PRJEB31410
85	nd3	Spain (a)	Europe	60,000-120,000	Neanderthal Devils Tower	6	PRJEB31410
86	nd4n	Russia (a)	Europe	50300	Neanderthal Altai	158	PRJEB1265
87	nd5n	Russia (a)	Europe	60000	Neandertal Mezmaiskaya	5.4	PRJEB1757
88	nd6	Belgium(a)	Europe	120000	Neandertals Scladina Cave in Belgium	36	PRJEB29475
89	nd7	Germany(a)	Europe	120000	Neandertals Hohlenstein-Stadel Cave	27	PRJEB29475
90	nd8	Russia (a)	Europe	60000	Neandertal Mezmaiskaya-2	20	PRJEB21881
91	nd9	Russia (a)	Europe	50000	Neandertal-MIX2	74	PRJEB29475
92	sp1	Spain	Europe		SPAIN1	200	PRJNA42557
93	sp2	Spain	Europe		SPAIN2	32	PRJNA42557
94	sp3	Spain	Europe		Spain3	98	PRJNA42557
95	sp4n	Spain	Europe		Spain4n	67	PRJNA42557
96	sp5	Spain	Europe		SPAIN MIX	79	PRJNA42557
97	sp6	Spain(a)	Europe	23000	23000yr Spain ancient	8.3	PRJEB58642
98	et1	Ethiopia(a)	Africa	4500	Ancient Ethiopian 'Mota' genome	31	PRJNA295861
99	ga1	Gambia	Africa		Gambian1	125	PRJEB31736
100	ga2	Gambia	Africa		Gambian2	124	PRJEB31736
101	ga3	Gambia	Africa		Gambian3	19	PRJEB31736
102	ga4	Gambia	Africa		Gambian4	18	PRJEB31736
103	ga5	Gambia	Africa		Gambian5	42	PRJEB31736
104	ga6	Gambia	Africa		Gambian6	66	PRJEB31736
105	ke1	Kenya	Africa		LuhyaKenya-mix1	104	PRJEB31736
106	mo1l	Morocco(a)	Africa	15000	Ancient Morocco genome	18	PRJNA422662
107	mo1s	Morocco(a)	Africa	15000	Ancient Morocco genome	6	PRJNA422662
108	sa1	Southern Africa	Africa		Southern Africa KB1	26	PRJNA46161
109	sa2	Southern Africa	Africa		Southern Africa NB1	16	PRJNA46161
110	sa3	Southhern Africa	Africa		Southern Africa combined three individuals	10	PRJNA46161
111	ss1	sub-Sahara(a)	Africa	4500	African foragers I5950_new	51	PRJEB49291
112	ss2	sub-Sahara(a)	Africa	7900	African foragers I10871_new	42	PRJEB49291
113	ss3	sub-Sahara (a)	Africa	3160	African foragers I10873_new+I10874_new	25	PRJEB49291
114	mt1	Ethiopia(a)	Africa	4300	Mota	105	PRJNA295861
115	sm5	Cameroon(a)	Africa	3100	Shum Laka (Cameroon)	117	PRJEB49291
116	sd1	Sudan(a)	Africa	4000	mummified hair sample	21	PRJEB53198
117	af1	Morocco(a)	Africa	5000	ktg004	108	PRJEB59008
118	af2	Morocco(a)	Africa	5000	skh001	124	PRJEB59008
119	sw1	Kenya(a)	Africa	1300-1800	Swahili coast of eastern Africa	40	PRJEB58698
120	vs1	South Africa(a)	Africa	200	Vaalkrans man,Cape Floristic Region	24	PRJEB40005
121	cy1	Morocco(a)	Africa	300-900	Canary Islands EI Teide National Park	58	PRJEB61655
122	cy2	Morocco(a)	Africa	1024 – 1155	Canary Islands EI Teide National Park	45	PRJEB61655
123	cy3	Morocco(a)	Africa	2000	Canary Islands Gran Canaria	32	PRJEB61655
124	cy4	Morocco(a)	Africa	1200	Canary Islands Fuerteventura	35	PRJEB61655
125	cy5	Morocco(a)	Africa	1400-1450	Canary Islands El Teide National Park	31	PRJEB61655
126	cy6	Morocco(a)	Africa	1313-1424	Canary Islands El Agujero	30	PRJEB61655
127	gu1	Guinea	Africa		Bioko from the Gulf of Guinea	142	PRJEB26599
128	gu2	Guinea	Africa		Bioko from the Gulf of Guinea	145	PRJEB26599
129	gu3	Guinea	Africa		Bioko from the Gulf of Guinea	155	PRJEB26599
130	yo1	Nigeria	Africa		SAMN00001627 Yoruba	62	PRJNA33865
131	yo3	Nigeria	Africa		SAMN00001673 Yoruba	57	PRJNA33865
132	yo4	Nigeria	Africa		SAMN00000559 Yoruba	56	PRJNA33865
133	nt1	South Africa(a)	Africa	500-2000	KwaZulu-Natal ela001-dr	115	PRJEB22660
134	nt2	South Africa(a)	Africa	500-2000	new001-dr	124	PRJEB22660
135	nt3	South Africa(a)	Africa	500-2000	ela001	45	PRJEB22660
136	nt4	South Africa(a)	Africa	500-2000	baa001-dr	148	PRJEB22660
137	nt5	South Africa(a)	Africa	500-2000	mfo001-dr	71	PRJEB22660
138	mo2	Morocco(a)	Africa	15000	Iberomaurusian	18	PRJNA422662
139	mo3	Morocco	Africa		MORBER2_1	67	PRJNA660888
140	mo4	Morocco	Africa		MORBER1_1	65	PRJNA660888
141	mb1	Congo	Africa		Mbuti Pygmy	0.6	SRR185844
142	lb1	Lebanon (a)	Africa	Bronze Age	lb1 lbancient6404156 Sidon	90	PRJEB21330
143	km1	US(a)	NAmerica	9000	Kennewick Man Washington	79	SRS937952
144	sc1	US(a)	NAmerica	10000	US Spirit Cave	10	PRJEB29074
145	us1	US(a)	NAmerica	2000	US Lovelock 1-4 2000BP	65	PRJEB29074
146	us2	US(a)	NAmerica	12500	US ancient Anzick	25	PRJEB29074
147	so3	US(a)	NAmerica	1900	lovelock2	141	PRJEB29074
148	so4	US(a)	NAmerica	700	lovelock3	173	PRJEB29074
149	so4n	US(a)	NAmerica	700	lovelock3 revised	173	PRJEB29074
150	so5	US(a)	NAmerica	10000	SpiritCave	184	PRJEB29074
151	bz1	Brazil (a)	SAmerica	8000	Sumidouro Cave, Lagoa Santa Brazil	41	PRJEB29074
152	ch1	Chile(a)	SAmerica	4700	Ayayema	35	PRJEB29074
153	me1	Mexica	SAmerica		Mexican LosAngeL-1	103	PRJEB31736
154	ur1	Uruguay(a)	SAmerica	668	Uruguay (CH13)	19	PRJEB48360
155	ur2	Uruguay(a)	SAmerica	1400	Uruguay (CH198)	12	PRJEB48360
156	pe1	Peru	SAmerica		PERU ERR042535-MIX1	67	PRJEB31736
157	pe2	Peru	SAmerica		PERU-ERR042532_FINAL	27	PRJEB31736
158	pe3	Peru	SAmerica		peru--ERR042533_FINAL	28	PRJEB31736
159	so1	Brazil(a)	SAmerica	10000	Sumidouro6	21	PRJEB29074
160	so2	Argentina(a)	SAmerica	500	Aconcagua	23	PRJEB29074
161	so6	Andaman Islands(a)	SAmerica	historical	Andaman Islands	137	PRJEB29074
162	so7	Chile(a)	SAmerica	4500	Ayayema	96	PRJEB29074
163	so8	Chile(a)	SAmerica	6000	PuntaSantaAna	13	PRJEB29074
164	so9	Brazil(a)	SAmerica	10000	Sumidouro5 Caverna do Sumidouro	163	PRJEB29074
165	br1	Brazil(a)	SAmerica	8,000 to 1,000	Sambaqui (shellmound) societies	20	PRJEB51863
166	my3	Mexico(a)	SAmerica	800-1000	Chichén Itzá in Yucatán, Mexico mix	134	PRJEB73567
167	my6	Mexico(a)	SAmerica	800-1000	Chichén Itzá in Yucatán, Mexico mix	171	PRJEB73567
168	my7	Mexico(a)	SAmerica	800-1000	Chichén Itzá in Yucatán, Mexico mix	305	PRJEB73567
169	b1		birds		African ostrich (Struthio camelus australis) b1		Ensembl
170	b2		birds		Bengalese finch (Lonchura striata domestica) b2		Ensembl
171	b3		birds		Blue tit (Cyanistes caeruleus) b3		Ensembl
172	b4		birds		Blue-crowned manakin (Lepidothrix coronata) b4		Ensembl
173	b5		birds		Budgerigar (Melopsittacus undulatus) b5		Ensembl
174	b6		birds		Burrowing owl (Athene cunicularia) b6		Ensembl
175	b7		birds		Chicken (Gallus gallus) b7
176	b8		birds		Chilean tinamou (Nothoprocta perdicaria) b8
177	b9		birds		Collared flycatcher (Ficedula albicollis) b9
178	b10		birds		Common canary (Serinus canaria) b10
179	b11		birds		Common kestrel (Falco tinnunculus) b11
180	b12		birds		Dark-eyed junco (Junco hyemalis) b12
181	b14		birds		Eastern buzzard (Buteo japonicus) b14
182	b16		birds		Emu (Dromaius novaehollandiae) b16
183	b17		birds		Eurasian eagle-owl (Bubo bubo) b17
184	b18		birds		Eurasian sparrowhawk (Accipiter nisus)雀鹰 b18
185	b19		birds		Golden eagle (Aquila chrysaetos chrysaetos) b19
186	b20		birds		Golden pheasant (Chrysolophus pictus) b20
187	b21		birds		Golden-collared manakin (Manacus vitellinus) b21
188	b22		birds		Gouldian finch (Erythrura gouldiae) b22
189	b23		birds		Great spotted kiwi (Apteryx haastii) b23
190	b24		birds		Great Tit (Parus major) b24
191	b25		birds		Helmeted guineafowl (Numida meleagris) b25
192	b26		birds		Indian peafowl (Pavo cristatus)孔雀 b26
193	b27		birds		Japanese quail (Coturnix japonica) b27
194	b28		birds		Kakapo (Strigops habroptila) b28
195	b29		birds		Little spotted kiwi (Apteryx owenii) b29
196	b32		birds		Muscovy Duck (Cairina moschata domestica) b32
197	b34		birds		Northern spotted owl (Strix occidentalis caurina) b34
198	b35		birds		Okarito brown kiwi (Apteryx rowi) b35
199	b36		birds		Oriental scops-owl (Otus sunia) b36
200	b37		birds		Pink-footed goose (Anser brachyrhynchus) b37
201	b38		birds		Ring-necked pheasant (Phasianus colchicus) b38
202	b39		birds		Ruff (Calidris pugnax) b39
203	b40		birds		Rufous-capped babbler (Cyanoderma ruficeps) b40
204	b42		birds		Small tree finch (Camarhynchus parvulus) b42
205	b43		birds		Spoon-billed sandpiper (Calidris pygmaea) b43
206	b44		birds		Superb fairywren (Malurus cyaneus samueli) b44
207	b45		birds		Swainson's thrush (Catharus ustulatus) b45
208	b47		birds		Turkey (Meleagris gallopavo) b47
209	b48		birds		White-throated sparrow (Zonotrichia albicollis) b48
210	b49		birds		Yellow-billed parrot (Amazona collaria) b49
211	b50		birds		Zebra finch (Taeniopygia guttata) b50
212	b13		birds		Duck (Anas platyrhynchos platyrhynchos) b13
213	b15		birds		Eastern spot-billed duck (Anas zonorhyncha) b15
214	b46		birds		Swan goose (Anser cygnoides) b46
215	F1		fish		Amazon molly (Poecilia formosa) F1
216	F2		fish		Asian bonytongue骨舌鱼 (Scleropages formosus) F2
217	F9		fish		Blue tilapia (Oreochromis aureus) F9
218	F12		fish		Burton's mouthbrooder (Haplochromis burtoni) F12
219	F14		fish		Channel catfish (Ictalurus punctatus) F14
220	F20		fish		Common carp (Cyprinus carpio carpio) F20
221	F21		fish		Common carp german mirror (Cyprinus carpio) F21
222	F22		fish		Denticle herring (Denticeps clupeoides) F22
223	F23		fish		Eastern happy (Astatotilapia calliptera) F23
224	F28		fish		Golden-line barbel (Sinocyclocheilus grahami) F28
225	F29		fish		Goldfish (Carassius auratus F29)
226	F31		fish		Guppy (Poecilia reticulata) F31
227	F32		fish		Horned golden-line barbel (Sinocyclocheilus rhinocerous) F32
228	F33		fish		Huchen (Hucho hucho) F33
229	F34		fish		Indian glassy fish (Parambassis ranga) F34
230	F36		fish		Javanese ricefish (Oryzias javanicus) F36
231	F41		fish	布氏新亮丽鲷	Lyretail cichlid (Neolamprologus brichardi) F41
232	F42		fish	和红丽鱼	Makobe Island cichlid (Pundamilia nyererei) F42
233	F44		fish	墨西哥脂鲤	Mexican tetra (Astyanax mexicanus) F44
234	F45		fish	红魔鬼鱼	Midas cichlid (Amphilophus citrinellus) F45
235	F46		fish	剑尾鱼	Monterrey platyfish (Xiphophorus couchianus) F46
236	F48		fish	尼罗罗非鱼	Nile tilapia (Oreochromis niloticus) F48
237	F49		fish	北方狗鱼	Northern pike (Esox lucius) F49
238	F53		fish	墨西哥黑星鱼	Pachon cavefish (Astyanax mexicanus) F53
239	F54		fish	金氏拟变叶蜂	Paramormyrops kingsleyae F54
240	F58		fish	多斑剑尾鱼	Platyfish (Xiphophorus maculatus) F58
241	F60		fish	红腹食人鱼	Red-bellied piranha (Pygocentrus nattereri) F60
242	F61		fish	芦苇鱼	Reedfish (Erpetoichthys calabaricus) F61
243	F62		fish	圆虾虎鱼	Round goby (Neogobius melanostomus) F62
244	F65		fish	墨西哥花鲈	Shortfin molly (Poecilia mexicana) F65
245	F66		fish	暹罗斗鱼	Siamese fighting fish (Betta splendens) F66
246	F67		fish	多棘刺色鱼	Spiny chromis (Acanthochromis polyacanthus) F67
247	F68		fish	雀鳝	Spotted gar (Lepisosteus oculatus) F68
248	F70		fish	黄鳝	Swamp eel (Monopterus albus) F70
249	F75		fish	非洲齿鲤	Turquoise killifish (Nothobranchius furzeri) F75
250	F76		fish	西方食蚊鱼	Western mosquitofish (Gambusia affinis) F76
251	F78		fish		Zebra mbuna (Maylandia zebra) F78
252	F79		fish	斑马鱼	Zebrafish (Danio rerio) F79
253	F80		fish	锯齿鳗（	Zig-zag eel (Mastacembelus armatus) F80
254	R8		Reptile	淡水	Common snapping turtle (Chelydra serpentina) R8		Ensembl
255	R19		Reptile	淡水	West African mud turtle (Pelusios castaneus) R19		Ensembl
256	b30		birds		Mallard (Anas platyrhynchos) b30
257	F7		fish		Barramundi perch (Lates calcarifer) F7
258	F11		fish		Brown trout (Salmo trutta) F11
259	F16		fish		Chinook salmon (Oncorhynchus tshawytscha) F16
260	F17		fish	爬树鲈鱼	Climbing perch (Anabas testudineus) F17
261	F24		fish		Electric eel (Electrophorus electricus) F24
262	F25		fish		European seabass (Dicentrarchus labrax) F25
263	F26		fish		Fugu (Takifugu rubripes)河豚 F26
264	F43		fish	花斑溪鳉	Mangrove rivulus (Kryptolebias marmoratus) F43
265	F47		fish		Mummichog (Fundulus heteroclitus) F47
266	F56		fish	梭鲈	Pike-perch (Sander lucioperca) F56
267	F63		fish	帆鳍鱼	Sailfin molly (Poecilia latipinna) F63
268	F69		fish	棘鱼	Stickleback (Gasterosteus aculeatus) F69
269	F71		fish	潜水艇鱼	Tetraodon (Tetraodon nigroviridis) F71
270	st1		fish	海洋和河流	sturgeon	1.8	GCF_010645085.2
271	b31		birds		Medium ground-finch (Geospiza fortis) b31
272	b33		birds		New Caledonian crow (Corvus moneduloides) b33
273	b41		birds		Silver-eye (Zosterops lateralis melanops) b41
274	F3		fish		Atlantic cod (Gadus morhua) F3
275	F4		fish		Atlantic herring (Clupea harengus)F4
276	F5		fish		Atlantic salmon (Salmo salar) F5
277	F6		fish		Ballan wrasse (Labrus bergylta) F6
278	F8		fish		Bicolor damselfish (Stegastes partitus) F8
279	F10		fish	钝吻粘鱼	Blunt-snouted clingfish (Gouania willdenowi) F10
280	F13		fish		Channel bull blenny (Cottoperca gobio) F13
281	F15		fish		Chinese medaka (Oryzias sinensis) F15
282	F18		fish		Clown anemonefish (Amphiprion ocellaris) F18
283	F19		fish		Coho salmon (Oncorhynchus kisutch) F19
284	F27		fish		Gilthead seabream (Sparus aurata) F27
285	F30		fish		Greater amberjack (Seriola dumerili) F30
286	F35		fish		Indian medaka (Oryzias melastigma)F35
287	F37		fish		Jewelled blenny (Salarias fasciatus) F37
288	F38		fish	大黄鱼	Large yellow croaker (Larimichthys crocea) F38
289	F39		fish	䲟鱼	Live sharksucker (Echeneis naucrates) F39
290	F40		fish	圆鳍鱼	Lumpfish (Cyclopterus lumpus) F40
291	F50		fish	海洋翻车鱼	Ocean sunfish (Mola mola) F50
292	F51		fish	橙色小丑鱼	Orange clownfish (Amphiprion percula) F51
293	F52		fish	圆形红鳍笛鲷	Orbiculate cardinalfish (Sphaeramia orbicularis) F52
294	F55		fish	大羽围眼鱼	Periophthalmus magnuspinnatus F55
295	F57		fish	松果兵鱼	Pinecone soldierfish (Myripristis murdjan) F57
296	F59		fish	虹鳟	Rainbow trout (Oncorhynchus mykiss) F59
297	F64		fish	海鲈鱼	Sheepshead minnow (Cyprinodon variegatus) F64
298	F72		fish	虎尾海马	Tiger tail seahorse (Hippocampus comes) F72
299	F73		fish	半滑舌鳎	Tongue sole (Cynoglossus semilaevis) F73
300	F74		fish	大菱鲆	Turbot (Scophthalmus maximus) F74
301	F77		fish	黄尾鰤	Yellowtail amberjack (Seriola lalandi dorsalis) F77
302	lc1	Tanzania	fish	海洋	Latimeria chalumnae	80	DRX001881
303	lc2		fish
304	lc3		fish
305	lc4		fish
306	lm1		fish		Indonesian coelacanth Latimeria menadoensis	180	DRX001955
307	lu1		fish		south american lungfish PRJNA981572 lu1 102G	102	PRJNA981572
308	lu2		fish		lu2 Australian lungfish GCA_016271365.2 66G	66	GCA_016271365.2
309	lu3		fish		west african lungfish PRJNA813995 lu3 199G	199	PRJNA813995
310	lu4		fish		south american lungfish PRJNA808322 lu4		PRJNA808322
311	lu5		fish		lungfish
312	m10		other		Neophocaena_phocaenoides	2.6	CNP0000758
313	m12		other		Phoca_largha	2.4	CNP0000758
314	m13		other		Phoca_vitulina	2.3	CNP0000758
315	m14		other		Pseudorca_crassidens	2.3	CNP0000758
316	m15		other		Pusa_sibirica贝加尔海豹	2.4	CNP0000758
317	m16		other		Tursiops_aduncus	2.3	CNP0000758
318	m17		other		Zalophus_californianus	2.3	CNP0000758
319	m1		other		Arctocephalus_australis	2.4	CNP0000758
320	m2		other		Balaenoptera_bryde	2.3	CNP0000758
321	m3		other		Balaenoptera_musculus	2.4	CNP0000758
322	m4		other		Grampus_griseus	2.6	CNP0000758
323	m5		other		Kogia_breviceps	2.4	CNP0000758
324	m6		other		Kogia_sima	2.5	CNP0000758
325	m7		other		Lagenorhynchus_australis	2.3	CNP0000758
326	m8		other		Lagenorhynchus_obliquidens	2.3	CNP0000758
327	m9		other		Mesoplodon_densirostris	2.4	CNP0000758
328	L7		Laurasiatherians		Beluga whale (Delphinapterus leucas) L7		Ensembl
329	L8		Laurasiatherians		Blue whale (Balaenoptera musculus) L8		Ensembl
330	L9		Laurasiatherians		California sea lion (Zalophus californianus) L9		Ensembl
331	L16		Laurasiatherians		Dolphin (Tursiops truncatus) L16		Ensembl
332	L31		Laurasiatherians		Narwhal (Monodon monoceros) L31		Ensembl
333	L38		Laurasiatherians		Sperm whale (Physeter catodon) L38		Ensembl
334	L40		Laurasiatherians		Vaquita (Phocoena sinus) L40		Ensembl
335	R5		Reptile		Blue-ringed sea krait (Laticauda laticaudata) R5		Ensembl
336	x8		other		C.intestinalis (Ciona intestinalis) x8玻璃海鞘		Ensembl
337	x9		other		C.savignyi (Ciona savignyi) x9玻璃海鞘		Ensembl
338	x19		fish		Coelacanth (Latimeria chalumnae) x19腔棘鱼目矛尾鱼科		Ensembl
339	x20		fish		Elephant shark (Callorhinchus milii) x20		Ensembl
340	x21		fish		Hagfish (Eptatretus burgeri) x21布氏黏盲鳗		Ensembl
341	x22		fish		Lamprey (Petromyzon marinus) x22海七鳃鳗		Ensembl
342	d1		rodents		Algerian mouse (Mus spretus) D1		Ensembl
343	d2		rodents		Alpine marmot (Marmota marmota marmota) D2		Ensembl
344	d3		rodents		American beaver (Castor canadensis) D3		Ensembl
345	d4		rodents		Arctic ground squirrel (Urocitellus parryii) D4		Ensembl
346	d5		rodents		Brazilian guinea pig (Cavia aperea) D5		Ensembl
347	d6		rodents		Chinese hamster CHOK1GS (Cricetulus griseus) D6		Ensembl
348	d7		rodents		Damara mole rat (Fukomys damarensis) D7		Ensembl
349	d8		rodents		Daurian ground squirrel (Spermophilus dauricus) D8		Ensembl
350	d9		rodents		Degu (Octodon degus) D9		Ensembl
351	d10		rodents		Eurasian red squirrel (Sciurus vulgaris) D10		Ensembl
352	d11		rodents		Galilee mountains blind mole rat (Nannospalax galili) D11		Ensembl
353	d12		rodents		Golden Hamster (Mesocricetus auratus) D12		Ensembl
354	d13		rodents		Guinea Pig (Cavia porcellus) D13		Ensembl
355	d14		rodents		Kangaroo rat (Dipodomys ordii) D14		Ensembl
356	d15		rodents		Lesser Egyptian jerboa (Jaculus jaculus) D15		Ensembl
357	d16		rodents		Long-tailed chinchilla (Chinchilla lanigera) D16		Ensembl
358	d17		rodents		Mongolian gerbil (Meriones unguiculatus) D17		Ensembl
359	d18		rodents		Mouse (Mus musculus) D18		Ensembl
360	d19		rodents		Naked mole-rat female (Heterocephalus glaber) D19		Ensembl
361	d20		rodents		Northern American deer mouse (Peromyscus maniculatus bairdii) D20		Ensembl
362	d21		rodents		Pika (Ochotona princeps) D21		Ensembl
363	d22		rodents		Prairie vole (Microtus ochrogaster) D22		Ensembl
364	d23		rodents		Rabbit (Oryctolagus cuniculus) D23		Ensembl
365	d24		rodents		Rat (Rattus norvegicus) D24		Ensembl
366	d25		rodents		Ryukyu mouse (Mus caroli) D25		Ensembl
367	d26		rodents		Shrew mouse (Mus pahari) D26		Ensembl
368	d27		rodents		Squirrel (Ictidomys tridecemlineatus) D27		Ensembl
369	d28		rodents		Steppe mouse (Mus spicilegus) D28		Ensembl
370	d29		rodents		Tree Shrew (Tupaia belangeri) D29		Ensembl
371	L1		Laurasiatherians		Alpaca (Vicugna pacos) L1		Ensembl
372	L2		Laurasiatherians		American bison (Bison bison bison) L2		Ensembl
373	L3		Laurasiatherians		American black bear (Ursus americanus) L3		Ensembl
374	L4		Laurasiatherians		American mink (Neovison vison) L4		Ensembl
375	L5		Laurasiatherians		Arabian camel (Camelus dromedarius) L5		Ensembl
376	L6		Laurasiatherians		Asiatic black bear (Ursus thibetanus thibetanus) L6		Ensembl
377	L10		Laurasiatherians		Canada lynx (Lynx canadensis) L10		Ensembl
378	L11		Laurasiatherians		Cat (Felis catus) L11		Ensembl
379	L12		Laurasiatherians		Chacoan peccary (Catagonus wagneri) L12		Ensembl
380	L13		Laurasiatherians		Cow (Bos taurus) L13		Ensembl
381	L14		Laurasiatherians		Dingo (Canis lupus dingo) L14		Ensembl
382	L15		Laurasiatherians		Dog (Canis lupus familiaris) L15		Ensembl
383	L17		Laurasiatherians		Domestic yak (Bos grunniens) L17		Ensembl
384	L18		Laurasiatherians		Donkey (Equus asinus) L18		Ensembl
385	L19		Laurasiatherians		Ferret (Mustela putorius furo) L19		Ensembl
386	L20		Laurasiatherians		Giant panda (Ailuropoda melanoleuca) L20		Ensembl
387	L21		Laurasiatherians		Goat (Capra hircus) L21		Ensembl
388	L22		Laurasiatherians		Greater horseshoe bat (Rhinolophus ferrumequinum) L22		Ensembl
389	L23		Laurasiatherians		Hedgehog (Erinaceus europaeus) L23		Ensembl
390	L24		Laurasiatherians		Horse (Equus caballus) L24		Ensembl
391	L25		Laurasiatherians		Hybrid - Bos Indicus (Bos indicus x Bos taurus) L25		Ensembl
392	L26		Laurasiatherians		Leopard (Panthera pardus) L26		Ensembl
393	L27		Laurasiatherians		Lion (Panthera leo) L27		Ensembl
394	L28		Laurasiatherians		Meerkat (Suricata suricatta) L28		Ensembl
395	L29		Laurasiatherians		Megabat (Pteropus vampyrus) L29		Ensembl
396	L30		Laurasiatherians		Microbat (Myotis lucifugus) L30		Ensembl
397	L32		Laurasiatherians		Pig (Sus scrofa) L32		Ensembl
398	L33		Laurasiatherians		Polar bear (Ursus maritimus) L33		Ensembl
399	L34		Laurasiatherians		Red fox (Vulpes vulpes) L34		Ensembl
400	L35		Laurasiatherians		Sheep (Ovis aries) L35		Ensembl
401	L36		Laurasiatherians		Shrew (Sorex araneus) L36		Ensembl
402	L37		Laurasiatherians		Siberian musk deer (Moschus moschiferus) L37		Ensembl
403	L39		Laurasiatherians		Tiger (Panthera tigris altaica) L39		Ensembl
404	L41		Laurasiatherians		Wild yak (Bos mutus) L41		Ensembl
405	L42		Laurasiatherians		Yarkand deer (Cervus hanglu yarkandensis) L42		Ensembl
406	R1		Reptile		Abingdon island giant tortoise (Chelonoidis abingdonii) R1		Ensembl
407	R2		Reptile		Agassiz's desert tortoise (Gopherus agassizii) R2		Ensembl
408	R3		Reptile		Argentine black and white tegu (Salvator merianae) R3		Ensembl
409	R4		Reptile		Australian saltwater crocodile (Crocodylus porosus) R4		Ensembl
410	R6		Reptile		Central bearded dragon (Pogona vitticeps) R6		Ensembl
411	R7		Reptile		Chinese softshell turtle (Pelodiscus sinensis) R7		Ensembl
412	R9		Reptile		Common wall lizard (Podarcis muralis) R9		Ensembl
413	R10		Reptile		Eastern brown snake (Pseudonaja textilis) R10		Ensembl
414	R11		Reptile		Goodes thornscrub tortoise (Gopherus evgoodei) R11		Ensembl
415	R12		Reptile		Green anole (Anolis carolinensis) R12安乐蜥		Ensembl
416	R13		Reptile		Indian cobra (Naja naja)眼镜蛇 R13		Ensembl
417	R14		Reptile		Komodo dragon (Varanus komodoensis) R14科莫多巨蜥		Ensembl
418	R15		Reptile		Mainland tiger snake (Notechis scutatus) R15		Ensembl
419	R16		Reptile		Painted turtle (Chrysemys picta bellii) R16锦龟		Ensembl
420	R17		Reptile		Three-toed box turtle (Terrapene carolina triunguis) R17		Ensembl
421	R18		Reptile		Tuatara (Sphenodon punctatus) R18		Ensembl
422	x1		other		Armadillo (Dasypus novemcinctus) x1		Ensembl
423	x2		other		Sloth (Choloepus hoffmanni) x2霍氏树懒		Ensembl
424	x3		other		Elephant (Loxodonta africana) x3		Ensembl
425	x4		other		Hyrax (Procavia capensis) x4		Ensembl
426	x5		other		Lesser hedgehog tenrec (Echinops telfairi) x5		Ensembl
427	x6		Amphibian		Leishan spiny toad (Leptobrachium leishanense) x6		Ensembl
428	x7		Amphibian		Tropical clawed frog (Xenopus tropicalis) x7		Ensembl
429	x10		other		Caenorhabditis elegans (PRJNA13758) (Caenorhabditis elegans) x10		Ensembl
430	x11		other		Drosophila melanogaster (Fruit fly) (Drosophila melanogaster) x11		Ensembl
431	x12		other		Saccharomyces cerevisiae (Saccharomyces cerevisiae S288c) x12		Ensembl
432	x13		other		Common wombat (Vombatus ursinus)普通袋熊 x13		Ensembl
433	x14		other		Koala (Phascolarctos cinereus) x14		Ensembl
434	x15		other		Opossum (Monodelphis domestica)负鼠 x15		Ensembl
435	x16		other		Platypus (Ornithorhynchus anatinus)鸭嘴兽 x16		Ensembl
436	x17		other		Tasmanian devil (Sarcophilus harrisii)袋獾 x17		Ensembl
437	x18		other		Wallaby (Notamacropus eugenii)小袋鼠 x18		Ensembl
438	p1		primates		Aotus_nancymaae.Anan_2.0.dna.toplevel		Ensembl
439	p10		primates		Papio_anubis.Panubis1.0.dna.toplevel		Ensembl
440	p11		primates		Piliocolobus_tephrosceles.ASM277652v2.dna.toplevel		Ensembl
441	p12		primates		Pongo_abelii.Susie_PABv2.dna.toplevel		Ensembl
442	p13		primates		Colobus_angolensis_palliatus.Cang.pa_1.0.dna.toplevel		Ensembl
443	p14		primates		Rhinopithecus_bieti.ASM169854v1.dna.toplevel		Ensembl
444	p15		primates		Saimiri_boliviensis_boliviensis.SaiBol1.0.dna.toplevel		Ensembl
445	p16		primates	小耳大婴猴	Otolemur_garnettii.OtoGar3.dna.toplevel		Ensembl
446	p17		primates	克氏冕狐猴	Propithecus_coquereli.Pcoq_1.0.dna.toplevel		Ensembl
447	p18		primates		Macaca_fascicularis.Macaca_fascicularis_6.0.dna.toplevel		Ensembl
448	p19		primates		Mandrillus_leucophaeus.Mleu.le_1.0.dna.toplevel		Ensembl
449	p2		primates		Callithrix_jacchus.mCalJac1.pat.X.dna.toplevel		Ensembl
450	p20		primates		Theropithecus_gelada.Tgel_1.0.dna.toplevel		Ensembl
451	p21		primates		Nomascus_leucogenys.Nleu_3.0.dna.toplevel		Ensembl
452	p22		primates		Prolemur_simus.Prosim_1.0.dna.toplevel		Ensembl
453	p23		primates		Macaca_mulatta.Mmul_10.dna.toplevel		Ensembl
454	p24		primates		Aotus_nancymaae.Anan_2.0.dna.toplevel		Ensembl
455	p25		primates	倭狐猴	Microcebus_murinus.Mmur_3.0.dna.toplevel		Ensembl
456	p26		primates		Papio_anubis.Panubis1.0.dna.toplevel		Ensembl
457	p27		primates		Cebus_imitator.Cebus_imitator-1.0.dna.toplevel		Ensembl
458	p28		primates		Macaca_nemestrina.Mnem_1.0.dna.toplevel		Ensembl
459	p29		primates		Cercocebus_atys.Caty_1.0.dna.toplevel		Ensembl
460	p3		primates		Cercocebus_atys.Caty_1.0.dna.toplevel		Ensembl
461	p30		primates	眼镜猴	Carlito_syrichta.Tarsius_syrichta-2.0.1.dna.toplevel		Ensembl
462	p31		primates		Piliocolobus_tephrosceles.ASM277652v2.dna.toplevel		Ensembl
463	p32		primates		p32 Chlorocebus_sabaeus.ChlSab1.1.dna.toplevel		Ensembl
464	p33		primates		p33 Callithrix_jacchus.mCalJac1.pat.X.dna.toplevel		Ensembl
465	p4		primates		p4 Chlorocebus_sabaeus.ChlSab1.1.dna.toplevel		Ensembl
466	p5		primates		p5 Gorilla_gorilla.gorGor4.dna.toplevel		Ensembl
467	p6		primates		p6 Homo_sapiens.GRCh38.dna.toplevel		Ensembl
468	p7		primates		p7 Macaca_nemestrina.Mnem_1.0.dna.toplevel		Ensembl
469	p8		primates		p8 Pan_paniscus.panpan1.1.dna.toplevel		Ensembl
470	p9		primates		p9 Pan_troglodytes.Pan_tro_3.0.dna.toplevel		Ensembl
471	cr1		Reptile		American alligator (Alligator mississippiensis)	87G	PRJNA1145950
472	cr2		Reptile		CR2 Alligator sinensis Chinese alligator		PRJNA215016
473	cr3		Reptile		CR3 Crocodylus porosus (Australian saltwater crocodile)		PRJNA163131
474	cr4		Reptile		CR4 crocodile of Madagascar Voay robustus RNA-seq		PRJNA681754
475	hg1		fish		hg1 Japan Yaizu brown hagfish Eptatretus atami	85	PRJNA957786
476	hg2		fish		hg2 PRJEB21290 Japan hagfish Eptatretus burgeri	186G	PRJEB21290
477	hg3		fish		hg3 PRJEB76628 Myxine glutinosa (Atlantic hagfish)		PRJEB76628
478	hc1		other		hc1 PRJNA574021 mangrove horseshoe crab		PRJNA574021
479	hc2		other		hc2 PRJNA1051539 Atlantic horseshoe crab 完成	104	PRJNA1051539
480	hc3		other		hc3 PRJNA187356 Atlantic horseshoe crab		PRJNA187356
481	hc4		other		hc4 PRJNA608602 Singapore horseshoe crab RNA-seq		PRJNA608602
482	pn1		Reptile		活化石猪鼻龟pig-nosed turtle pn1-4	99	PRJNA1037723
483	pn2		Reptile		活化石猪鼻龟pig-nosed turtle pn1-4		PRJNA512133
484	pn3		Reptile		活化石猪鼻龟pig-nosed turtle pn1-4		VOCQ01000000
485	pn4		Reptile		活化石猪鼻龟pig-nosed turtle pn1-4		JAWWUY010000000
486	sh1		Reptile	喙头蜥	1 PRJNA445603 Sphenodon punctatus (Tuatara)	88	PRJNA445603
487	sh2		Reptile	喙头蜥	2 PRJNA418887 Sphenodon punctatus	89	PRJNA418887
488	vk1		Reptile		1 PRJNA490211 Komodo dragon	90	PRJNA490211
489	vk2		Reptile		2 PRJNA523222 Komodo dragon	89	PRJNA523222
490	py1		other		py1-2 PRJEB24914 genomes of 57 platypuses	86	PRJEB24914
491	py2		other		py1-2 PRJEB24914 genomes of 57 platypuses	80	PRJEB24914
492	py3		other		py3 PRJNA1008661 Ornithorhynchus anatinus (Platypus)	91	PRJNA1008661
493	np1		other	鹦鹉螺（5亿年前）	np1 PRJNA673746 Nautilus pompilius		PRJNA673746
494	np2		other	鹦鹉螺（5亿年前）	np2 PRJNA614552 Nautilus pompilius	80	PRJNA614552
495	xe1	Nigeria	Amphibian		Xenopus tropicalis Nigerian	104	PRJNA577946
496	po1	Australia	Amphibian		Platyplectrum ornatum华丽穴居青蛙	92	PRJNA637083
497	nn1		Amphibian		Nanorana parkeri高山倭蛙	86	PRJNA243398
498	bg1	China	Amphibian	中华蟾蜍	Bufo gargarizans isolate:SCDJY-AF-19	123	PRJNA628553
