## supplementary tables and figures for "General features of cognition gene polymorphism patterns in marine fish": Table S6 meta_data.xlsx

### Sheet: Sheet1
sample	taxon
lc1	Fish
ne10m	Human
et1	Human
nd7	Human
ja2	Human
nd8	Human
ne3	Human
ur1	Human
us2	Human
dg2	Human
pe1	Human
ga6	Human
c21	Human
c25	Human
c27	Human
dg1	Human
xy1	Human
sd1	Human
lc5	Fish
lm1	Fish
lu3	Fish
lu4	Fish
cy2	Human
hg2	Fish
crr	Human
jm3	Human
bg1	Amphibian
cr3	Reptile
po1	Amphibian
xy2	Human
jm4	Human
cr1	Reptile
py3	other
mot	Human
af2	Human
b1	Birds
b2	Birds
b3	Birds
b4	Birds
b5	Birds
b6	Birds
d1	Rodents
d2	Rodents
d3	Rodents
x19	Fish
hg1	Fish
lu1	Fish
np1	other
np2	other
sh2	Reptile
vk1	Reptile
xe1	Amphibian
cy1	Human
p10	Primates
p12	Primates
p21	Primates
p22	Primates
p33	Primates
p8	Primates
p9	Primates
L1	Laurasiatherians
L2	Laurasiatherians
L3	Laurasiatherians
L4	Laurasiatherians
L5	Laurasiatherians
L6	Laurasiatherians
p1	Primates
p2	Primates
p3	Primates
p4	Primates
p5	Primates
pp6	Primates
st1	Fish
so1	Human
R1	Reptile
R2	Reptile
R3	Reptile
R4	Reptile
R5	Reptile
R6	Reptile
x1	other
x2	other
x3	other
x4	other
x5	other
x6	Amphibian
x10	other
x11	other
x12	other
x13	other
x14	other
x15	other
x16	other
x17	other
x18	other
x20	other
x21	other
x22	other
x7	Amphibian
x8	other
x9	other
de4	Human
hc2	other
pn1	Reptile
py1	other
py2	other
sh1	Reptile
vk2	Reptile
b10	Birds
b11	Birds
b7	Birds
b8	Birds
b9	Birds
d4	Rodents
d5	Rodents
d6	Rodents
d7	Rodents
d8	Rodents
L22	Laurasiatherians
L23	Laurasiatherians
L24	Laurasiatherians
L25	Laurasiatherians
L26	Laurasiatherians
p11	Primates
p13	Primates
p14	Primates
p15	Primates
p16	Primates
p17	Primates
p18	Primates
p19	Primates
p20	Primates
p23	Primates
p24	Primates
p25	Primates
p26	Primates
p27	Primates
p28	Primates
p29	Primates
p30	Primates
p31	Primates
p32	Primates
p7	Primates
R10	Reptile
R11	Reptile
R12	Reptile
R13	Reptile
R14	Reptile
R15	Reptile
R16	Reptile
R17	Reptile
R18	Reptile
R19	Reptile
R7	Reptile
R8	Reptile
R9	Reptile
nd2	Human
nd4	Human
nn1	Amphibian
km1	Human
L27	Laurasiatherians
L28	Laurasiatherians
L29	Laurasiatherians
L30	Laurasiatherians
L31	Laurasiatherians
L32	Laurasiatherians
L33	Laurasiatherians
L34	Laurasiatherians
L35	Laurasiatherians
L36	Laurasiatherians
L37	Laurasiatherians
L38	Laurasiatherians
L39	Laurasiatherians
L40	Laurasiatherians
L41	Laurasiatherians
L42	Laurasiatherians
jm1	Human
jm2	Human
so5	Human
F10	Fish
F11	Fish
F12	Fish
F13	Fish
F14	Fish
F15	Fish
F16	Fish
F17	Fish
F18	Fish
F19	Fish
F1	Fish
F20	Fish
F21	Fish
F22	Fish
F23	Fish
F24	Fish
F25	Fish
F26	Fish
F27	Fish
F28	Fish
F29	Fish
F2	Fish
F30	Fish
F3	Fish
F4	Fish
F5	Fish
F6	Fish
F7	Fish
F8	Fish
F9	Fish
F31	Fish
F32	Fish
F33	Fish
F34	Fish
F35	Fish
F36	Fish
F37	Fish
F38	Fish
F39	Fish
F40	Fish
F41	Fish
F42	Fish
F43	Fish
F44	Fish
F45	Fish
F46	Fish
F47	Fish
F48	Fish
F49	Fish
F50	Fish
F51	Fish
F52	Fish
F53	Fish
F54	Fish
F55	Fish
F56	Fish
F57	Fish
F58	Fish
F59	Fish
F60	Fish
F61	Fish
F62	Fish
F63	Fish
F64	Fish
F65	Fish
F66	Fish
F67	Fish
F68	Fish
F69	Fish
F70	Fish
F71	Fish
F72	Fish
F73	Fish
F74	Fish
F75	Fish
F76	Fish
F77	Fish
F78	Fish
F79	Fish
F80	Fish
mo2	Human
mt1	Human
