## supplementary tables and figures for "General features of cognition gene polymorphism patterns in marine fish": Table S8 meta_data.xlsx

### Sheet: Sheet1
sample	taxon
po1	Amphibian
xe1	Amphibian
x6	Amphibian
x7	Amphibian
nn1	Amphibian
b1	Birds
b2	Birds
b3	Birds
b4	Birds
b5	Birds
b6	Birds
b10	Birds
b11	Birds
b7	Birds
b8	Birds
b9	Birds
lc1	Fish
lc5	Fish
lm1	Fish
lu3	Fish
lu4	Fish
x19	Fish
hg1	Fish
lu1	Fish
st1	Fish
F10	Fish
F11	Fish
F12	Fish
F13	Fish
F14	Fish
F15	Fish
F16	Fish
F17	Fish
F18	Fish
F19	Fish
F1	Fish
F20	Fish
F21	Fish
F22	Fish
F23	Fish
F24	Fish
F25	Fish
F26	Fish
F27	Fish
F28	Fish
F29	Fish
F2	Fish
F30	Fish
F3	Fish
F4	Fish
F5	Fish
F6	Fish
F7	Fish
F8	Fish
F9	Fish
F31	Fish
F32	Fish
F33	Fish
F34	Fish
F35	Fish
F36	Fish
F37	Fish
F38	Fish
F39	Fish
F40	Fish
F41	Fish
F42	Fish
F43	Fish
F44	Fish
F45	Fish
F46	Fish
F47	Fish
F48	Fish
F49	Fish
F50	Fish
F51	Fish
F52	Fish
F53	Fish
F54	Fish
F55	Fish
F56	Fish
F57	Fish
F58	Fish
F59	Fish
F60	Fish
F61	Fish
F62	Fish
F63	Fish
F64	Fish
F65	Fish
F66	Fish
F67	Fish
F68	Fish
F69	Fish
F70	Fish
F71	Fish
F72	Fish
F73	Fish
F74	Fish
F75	Fish
F76	Fish
F77	Fish
F78	Fish
F79	Fish
F80	Fish
sd1	Human
py3	other
np1	other
np2	other
x4	other
x5	other
x10	other
x11	other
x12	other
x13	other
x14	other
x15	other
x16	other
x17	other
x18	other
x20	other
x21	other
x22	other
x8	other
x9	other
hc2	other
py1	other
cr1	Reptile
cr3	Reptile
vk1	Reptile
R1	Reptile
R2	Reptile
R3	Reptile
R4	Reptile
R5	Reptile
R6	Reptile
pn1	Reptile
R10	Reptile
R11	Reptile
R12	Reptile
R13	Reptile
R14	Reptile
R15	Reptile
R16	Reptile
R17	Reptile
R18	Reptile
R19	Reptile
R7	Reptile
R8	Reptile
R9	Reptile
d1	Rodents
